# Bone adhered soil as a source of target and environmental DNA and proteins

**DOI:** 10.1101/2024.09.10.611648

**Authors:** Toni de-Dios, Biancamaria Bonucci, Rémi Barbieri, Alena Kushniarevich, Eugenia D’Atanasio, Jenna M Dittmar, Craig Cessford, Anu Solnik, John E. Robb, Christina Warinner, Ester Oras, Christiana L. Scheib

## Abstract

In recent years, sediments from cave environments have provided invaluable insights into ancient hominids, as well as past fauna and flora. Unfortunately, locations with favourable conditions for ancient DNA (aDNA) preservation in sediments are scarce. In this study we analysed a set of samples obtained from soil adhered to different human skeletal elements, originating from Neolithic to Medieval sites in England, and performed metagenomics and metaproteomics analysis. From them, we were able to recover aDNA sequences matching the genomes of endogenous gut and oral microbiome bacteria. We also found the presence of genetic data corresponding to animals and plants. In particular we managed to retrieve the partial genome and proteome of a Black Rat (*Rattus rattus*), sharing close genetic affinities to other medieval *Rattus rattus*. Furthermore, we have also been able to reconstruct a partial human genome. The genetic profile of those human sequences matches the one recovered from the original skeletal element. Our results demonstrate that material usually discarded, as it is soil adhering to human remains, can be used to get a glimpse of the environmental conditions at the time of the death of an individual, even in contexts where due to harsh environmental conditions, the skeletal remains themselves are not preserved.
