## Supplementary material for "Bone adhered soil as a source of target and environmental DNA and proteins": Supplemtary_Table_S7

### Sheet: Full 1
ID	Alt_ID	Species	Location	Alt_Location	Country	Dating	Dating_Method	Sex	Accession	Study	PopGen	Mitochondrial
ALK16		Rattus_rattus	Bangun Perkasa Ship	Bangun Perkasa Ship	USA				SRR4294091	Puckett et al 2016	Yes	Yes
ARG19		Rattus_rattus	BuenosAires	BuenosAires	Argentina				SRR4294063	Puckett et al 2016	No	No
ARG21		Rattus_rattus	Alcorta	Alcorta	Argentina				SRR4294061	Puckett et al 2016	Yes	Yes
ARG23		Rattus_rattus	Pergamino	Pergamino	Argentina				SRR4294064	Puckett et al 2016	Yes	Yes
ARG24		Rattus_rattus	Alcorta	Alcorta	Argentina				SRR4294062	Puckett et al 2016	Yes	Yes
Ass_1		Rattus_rattus	Assos	Assos	Turkey	End of the 7th C CE	contextual	M	ERR8136155	Yu et al 2022	Yes	No
Ass_2		Rattus_rattus	Assos	Assos	Turkey	End of the 7th C CE	contextual	M	ERR8136156	Yu et al 2022	Yes	No
ATU002	AJ535	Rattus_rattus	Althiburos	Althiburos	Tunisia	706-883 CE	direct C14	F	ERR8136157	Yu et al 2022	Yes	Yes
AUS01		Rattus_rattus	Cairns	Cairns	Australia				SRR4294065	Puckett et al 2016	No	No
BUD001	AJ389	Rattus_rattus	Buda Castle	Teleki Palace	Hungary	1666-1950 CE	indirect C14	F	ERR8136158	Yu et al 2022	Yes	Yes
BUD003	AJ391	Rattus_rattus	Buda Castle	Teleki Palace	Hungary	1288-1395 CE	direct C14	M	ERR8136159	Yu et al 2022	Yes	Yes
BUD004	AJ393	Rattus_rattus	Buda Castle	Teleki Palace	Hungary	1666-1950 CE	direct C14	M	ERR8136160	Yu et al 2022	Yes	Yes
CAL01		Rattus_rattus	Santa Cruz	Santa Cruz	USA				SRR4294093	Puckett et al 2016	No	No
CAL03		Rattus_rattus	Santa Cruz	Santa Cruz	USA				SRR4294094	Puckett et al 2016	No	No
CAL04		Rattus_rattus	Santa Cruz	Santa Cruz	USA				SRR4294095	Puckett et al 2016	No	No
CAL10		Rattus_rattus	Goleta	Goleta	USA				SRR4294088	Puckett et al 2016	Yes	Yes
CAL14		Rattus_rattus	Alameda	Alameda	USA				SRR4294086	Puckett et al 2016	Yes	Yes
CAL15		Rattus_rattus	Alameda	Alameda	USA				SRR4294087	Puckett et al 2016	Yes	Yes
CAL17		Rattus_rattus	Oakland	Oakland	USA				SRR4294089	Puckett et al 2016	Yes	Yes
CAL87		Rattus_rattus	San Diego County	San Diego County	USA				SRR4294092	Puckett et al 2016	No	Yes
CAN106		Rattus_rattus	Courtenay	Courtenay	Canada				SRR4294066	Puckett et al 2016	Yes	Yes
CAN49		Rattus_rattus	HaidaGwaii	HaidaGwaii	Canada				SRR4294067	Puckett et al 2016	No	Yes
CAN66		Rattus_rattus	Vancouver	Vancouver	Canada				SRR4294069	Puckett et al 2016	No	No
CAN75		Rattus_rattus	Vancouver	Vancouver	Canada				SRR4294070	Puckett et al 2016	No	No
Car_4		Rattus_rattus	Caričin Grad	Caričin Grad	Serbia	535-615 CE	contextual	F	ERR8136161	Yu et al 2022	Yes	Yes
Car_5		Rattus_rattus	Caričin Grad	Caričin Grad	Serbia	535-615 CE	contextual	F	ERR8136162	Yu et al 2022	Yes	No
Car_7		Rattus_rattus	Caričin Grad	Caričin Grad	Serbia	535-615 CE	contextual	M	ERR8136163	Yu et al 2022	Yes	No
CHL01		Rattus_rattus	Penablanca	Penablanca	Chile				SRR4294073	Puckett et al 2016	No	Yes
CHL05		Rattus_rattus	Abrante, Paine	Abrante, Paine	Chile				SRR4294071	Puckett et al 2016	No	Yes
CHL12		Rattus_rattus	ague, Choapa	ague, Choapa	Chile				SRR4294072	Puckett et al 2016	Yes	Yes
DM1116		Rattus_rattus			Denmark	Modern			SRR12518845	Margaryan et al 2020	Yes	Yes
GAU001	AJ395	Rattus_rattus	Gatehampton Villa	Gatehampton Villa	England, UK	246-381 CE	indirect C14	M	ERR8136164	Yu et al 2022	Yes	Yes
GAU002	AJ399	Rattus_rattus	Gatehampton Villa	Gatehampton Villa	England, UK	246-381 CE	indirect C14	M	ERR8136165	Yu et al 2022	Yes	Yes
KAF001	AJ404	Rattus_rattus	Kastelholm	Kastelholm	land, Finland	1328-1420 CE	direct C14	M	ERR8136166	Yu et al 2022	Yes	Yes
KAF002	AJ409	Rattus_rattus	Kastelholm	Kastelholm	land, Finland	1422-1456 CE	direct C14	F	ERR8136167	Yu et al 2022	Yes	Yes
KLT001	AJ233	Rattus_rattus	Kilton Castle	Kilton Castle	England, UK	1303-1402 CE	indirect C14	M	ERR8136168	Yu et al 2022	Yes	Yes
KR150770		Rattus_rattus	Caričin Grad	Caričin Grad	Serbia	535-615 CE	contextual	M	ERR8136169	Yu et al 2022	Yes	Yes
LCA03		Rattus_rattus	Soufriere	Soufriere	Saint Lucia				SRR4294083	Puckett et al 2016	No	Yes
LCA04		Rattus_rattus	Soufriere	Soufriere	Saint Lucia				SRR4294084	Puckett et al 2016	No	Yes
MA1773		Rattus_rattus	Tres Bocas Cave	Tres Bocas Cave	Caribian islands	1978 1979 AD	direct C14		SRR16127180	Massini Espino et al 2021	No	No
MDT002	AJ300	Rattus_rattus	Monte di Tuda	Monte di Tuda Cave	Corsica, France	15th C CE	contextual	F	ERR8136170	Yu et al 2022	Yes	Yes
MEP001	AJ523	Rattus_rattus	M rtola	M rtola	Portugal	1161-1259 CE	direct C14	M	ERR8136171	Yu et al 2022	Yes	Yes
MEP002	AJ528	Rattus_rattus	M rtola	M rtola	Portugal	1166-1261 CE	direct C14	M	ERR8136172	Yu et al 2022	Yes	Yes
MEP003	AJ530	Rattus_rattus	M rtola	M rtola	Portugal	1166-1261 CE	indirect C14	F	ERR8136173	Yu et al 2022	Yes	Yes
MLI01		Rattus_rattus	Bamako	Bamako	Mali				SRR4294074	Puckett et al 2016	No	No
MLI02		Rattus_rattus	Bamako	Bamako	Mali				SRR4294075	Puckett et al 2016	No	No
MLI05		Rattus_rattus	Bamako	Bamako	Mali				SRR4294076	Puckett et al 2016	No	No
MLI06		Rattus_rattus	Bamako	Bamako	Mali				SRR4294077	Puckett et al 2016	No	No
MLI07		Rattus_rattus	Bamako	Bamako	Mali				SRR4294078	Puckett et al 2016	No	No
MLI08		Rattus_rattus	Bamako	Bamako	Mali				SRR4294080	Puckett et al 2016	No	No
MLI09		Rattus_rattus	Bamako	Bamako	Mali				SRR4294081	Puckett et al 2016	No	No
ORG01		Rattus_rattus	Sixes, Oregon	Sixes, Oregon	USA				SRR4294096	Puckett et al 2016	No	Yes
PRA001	AJ487	Rattus_rattus	Prague Castle	Old Probostry	Czech Republic	1321-1417 CE	indirect C14	M	ERR8136174	Yu et al 2022	Yes	Yes
PRA002	AJ495	Rattus_rattus	Prague Castle	Old Probostry	Czech Republic	1277-1387 CE	indirect C14	F	ERR8136175	Yu et al 2022	Yes	Yes
PRT04		Rattus_rattus	Angra do Hero smo	Angra do Hero smo	Portugal				SRR4294082	Puckett et al 2016	Yes	No
PZA001	AJ473	Rattus_rattus	Petronell	Carnuntum Zivilstadt	Austria	129-235 CE	direct C14	F	ERR8136176	Yu et al 2022	Yes	Yes
PZA002	AJ477	Rattus_rattus	Petronell	Carnuntum Zivilstadt	Austria	80-216 CE	direct C14	M	ERR8136177	Yu et al 2022	Yes	Yes
PZA003	AJ482	Rattus_rattus	Petronell	Carnuntum Zivilstadt	Austria	80-235 CE	indirect C14	M	ERR8136178	Yu et al 2022	Yes	Yes
SEN01		Rattus_rattus			Senegal				SRR4294085	Puckett et al 2016	No	No
SML001	AJ303	Rattus_rattus	Lavezzi	Santa Maria Chapel	Lavezzi archipelago	14th C CE	contextual	F	ERR8136179	Yu et al 2022	Yes	Yes
SML002	AJ304	Rattus_rattus	Lavezzi	Santa Maria Chapel	Lavezzi archipelago	14th C CE	contextual	M	ERR8136180	Yu et al 2022	Yes	Yes
SML004	AJ309	Rattus_rattus	Lavezzi	Santa Maria Chapel	Lavezzi archipelago	14th C CE	contextual	M	ERR8136181	Yu et al 2022	Yes	Yes
SML005	AJ311	Rattus_rattus	Lavezzi	Santa Maria Chapel	Lavezzi archipelago	14th C CE	contextual	F	ERR8136182	Yu et al 2022	Yes	Yes
SNE002	AJ464	Rattus_rattus	Deventer	Stadhuiskwartier	Netherlands	1350-1425 CE	contextual	F	ERR8136183	Yu et al 2022	Yes	No
SNE004	AJ468	Rattus_rattus	Deventer	Stadhuiskwartier	Netherlands	1529-1794 CE	direct C14	M	ERR8136184	Yu et al 2022	Yes	Yes
HXM4		Rattus_tanezumi			China	Modern		M	SRR2912964	Teng et al 2016	Yes	Yes
CASwild		Rattus_tanezumi			China	Modern		M	SRR2917427	Teng et al 2016	Yes	Yes
Sulz3		Rattus_rattus	Castle Sulzbach	Castle Sulzbach	Germany	8 to early 10th C CE	contextual	F	ERR8136185	Yu et al 2022	Yes	No
Sulz7		Rattus_rattus	Castle Sulzbach	Castle Sulzbach	Germany	8 to early 10th C CE	contextual	F	ERR8136186	Yu et al 2022	Yes	No
TRU001	RA19	Rattus_rattus	York	Tanner Row	England, UK	Roman (2nd-4th C CE)	contextual	F	ERR8136187	Yu et al 2022	Yes	Yes
TRU002	RA6	Rattus_rattus	York	Tanner Row	England, UK	Roman (2nd-4th C CE)	contextual	M	ERR8136188	Yu et al 2022	Yes	Yes
VOB001	AJ469	Rattus_rattus	Voorburg	Forum Hadriani	Netherlands	120-230 CE	direct C14	F	ERR8136189	Yu et al 2022	Yes	Yes
VOB003	AJ472	Rattus_rattus	Voorburg	Forum Hadriani	Netherlands	120-230 CE	indirect C14	F	ERR8136190	Yu et al 2022	Yes	Yes
ZMB001	AJ313	Rattus_rattus	Zembra	Zembra	Tunisia	Modern	contextual	M	ERR8136191	Yu et al 2022	Yes	Yes
ZMB002	AJ314	Rattus_rattus	Zembra	Zembra	Tunisia	Modern	contextual	F	ERR8136192	Yu et al 2022	Yes	Yes
ZMB003	AJ317	Rattus_rattus	Zembra	Zembra	Tunisia	Modern	contextual	M	ERR8136193	Yu et al 2022	Yes	Yes
NMS022B		Rattus_rattus	NMS022B	NMS022B	England, UK	Medieval		M		This study	Yes	Yes

### Sheet: Full 2
Sample	KrUn Reads	Genus	Species	Blast Reads
JDS175B	236	Yersinia	Yersinia enterocolitica	10
NMS022B	91	Acanthamoeba	Acanthamoeba castellani	5
TRMO03B	20	Entamoeba	Contaminacio	0
JDS123B	10	Giardia	-	2
CHRY051B	95	Mycobacterium	Mycobacterium leprae	30
