## Supplementary material for "Bone adhered soil as a source of target and environmental DNA and proteins": Supplemtary_Table_S12

### Sheet: Full 1
Population	Individual	Region	Ethnicity
Albania	ALB212	Tirana	Albanian
Albania	ALB202	Tirana	Albanian
Albania	ALB213	Tirana	Albanian
Albania	ALB191	Tirana	Albanian
Albania	ALB230	Tirana	Albanian
Albania	ALB220	Tirana	Albanian
Belarus	bel23s	Vitebsk,_Senno,_Shumilino,_Glubokoe,_Dubrovno,_Slutsk,_Cherven,_Kobrin	Belarusian
Belarus	bel110c	Vitebsk,_Senno,_Shumilino,_Glubokoe,_Dubrovno,_Slutsk,_Cherven,_Kobrin	Belarusian
Belarus	belarusian47zp	Vitebsk,_Senno,_Shumilino,_Glubokoe,_Dubrovno,_Slutsk,_Cherven,_Kobrin	Belarusian
Belarus	bel30s	Vitebsk,_Senno,_Shumilino,_Glubokoe,_Dubrovno,_Slutsk,_Cherven,_Kobrin	Belarusian
Belarus	bel72c	Vitebsk,_Senno,_Shumilino,_Glubokoe,_Dubrovno,_Slutsk,_Cherven,_Kobrin	Belarusian
Belarus	belarusian23vp	Vitebsk,_Senno,_Shumilino,_Glubokoe,_Dubrovno,_Slutsk,_Cherven,_Kobrin	Belarusian
Belarus	bel93c	Vitebsk,_Senno,_Shumilino,_Glubokoe,_Dubrovno,_Slutsk,_Cherven,_Kobrin	Belarusian
Belarus	bel8s	Vitebsk,_Senno,_Shumilino,_Glubokoe,_Dubrovno,_Slutsk,_Cherven,_Kobrin	Belarusian
Belarus	bel82s	Vitebsk,_Senno,_Shumilino,_Glubokoe,_Dubrovno,_Slutsk,_Cherven,_Kobrin	Belarusian
Belarus	bel43s	Vitebsk,_Senno,_Shumilino,_Glubokoe,_Dubrovno,_Slutsk,_Cherven,_Kobrin	Belarusian
Bulgaria	BulgarianA1	Plovdiv	Bulgarian
Bulgaria	BulgarianF2	Plovdiv	Bulgarian
Bulgaria	BulgarianH2	Plovdiv	Bulgarian
Bulgaria	BulgarianC1	Plovdiv	Bulgarian
Bulgaria	BulgarianB1	Plovdiv	Bulgarian
Bulgaria	BulgarianD6	Plovdiv	Bulgarian
Bulgaria	BulgarianB4	Plovdiv	Bulgarian
Bulgaria	BulgarianA4	Plovdiv	Bulgarian
Bulgaria	BulgarianE2	Plovdiv	Bulgarian
Bulgaria	BulgarianF1	Plovdiv	Bulgarian
CHRY	CHRY038B_Raw	Cambridgeshire	Cambridge_Medieval
CHRY	CHRY038_GP98	Cambridgeshire	Cambridge_Medieval
CHRY	CHRY038_GP95	Cambridgeshire	Cambridge_Medieval
CHRY	CHRY038B_GP98	Cambridgeshire	Cambridge_Medieval
CHRY	CHRY038_Raw	Cambridgeshire	Cambridge_Medieval
CHRY	CHRY038B_GP95	Cambridgeshire	Cambridge_Medieval
Cornwall	HG00232	Cornish	Cornish
Cornwall	HG00231	Cornish	Cornish
Cornwall	HG00160	Cornish	Cornish
Cornwall	HG00234	Cornish	Cornish
Cornwall	HG00233	Cornish	Cornish
Croatia	CRO66	Split	Croatian
Croatia	CRO48	Split	Croatian
Croatia	CRO153	Split	Croatian
Croatia	CRO53	Split	Croatian
Croatia	CRO103	Split	Croatian
Croatia	CRO47	Split	Croatian
Croatia	CRO93	Split	Croatian
Croatia	CRO31	Split	Croatian
Croatia	CRO107	Split	Croatian
Croatia	CRO41	Split	Croatian
Cyprus	CYP2	Nicosia	Cypriot
Cyprus	Cyprus21AJ19	Nicosia	Cypriot
Cyprus	Cyprus24AJ19	Nicosia	Cypriot
Cyprus	CYP5	Nicosia	Cypriot
Cyprus	CYP19	Nicosia	Cypriot
Cyprus	Cyprus2AJ19	Nicosia	Cypriot
Cyprus	Cyprus13AJ19	Nicosia	Cypriot
Cyprus	Cyprus22AJ19	Nicosia	Cypriot
Czechoslovakia	NA15726	Pre-1989	Czech
Czechoslovakia	NA15730	Pre-1989	Czech
Czechoslovakia	NA15727	Pre-1989	Czech
Czechoslovakia	NA15725	Pre-1989	Czech
Czechoslovakia	NA15729	Pre-1989	Czech
Czechoslovakia	NA15733	Pre-1989	Czech
Czechoslovakia	NA15731	Pre-1989	Czech
Czechoslovakia	NA15728	Pre-1989	Czech
Czechoslovakia	NA15732	Pre-1989	Czech
Czechoslovakia	NA15724	Pre-1989	Czech
England	HG00130	Kent	English
England	HG00128	Kent	English
England	HG00131	Kent	English
England	HG00129	Kent	English
England	HG00126	Kent	English
Estonia	Est400	Parnu,_Avinurme,_Viljandi,_Talinn	Estonian
Estonia	Est391	Parnu,_Avinurme,_Viljandi,_Talinn	Estonian
Estonia	Est372	Parnu,_Avinurme,_Viljandi,_Talinn	Estonian
Estonia	Est393	Parnu,_Avinurme,_Viljandi,_Talinn	Estonian
Estonia	Est358	Parnu,_Avinurme,_Viljandi,_Talinn	Estonian
Estonia	Est397	Parnu,_Avinurme,_Viljandi,_Talinn	Estonian
Estonia	Est380	Parnu,_Avinurme,_Viljandi,_Talinn	Estonian
Estonia	Est377	Parnu,_Avinurme,_Viljandi,_Talinn	Estonian
Estonia	Est375	Parnu,_Avinurme,_Viljandi,_Talinn	Estonian
Estonia	Est394	Parnu,_Avinurme,_Viljandi,_Talinn	Estonian
Finland	HG00174	..	Finnish
Finland	HG00190	..	Finnish
Finland	HG00183	..	Finnish
Finland	HG00182	..	Finnish
Finland	HG00173	..	Finnish
Finland	HG00266	..	Finnish
Finland	HG00171	..	Finnish
France	SouthFrench1323	Dax	French
France	SouthFrench1112	Lourdes	French
France	French24178	Moselle	French
France	French24144	Nord	French
France	French24148	Moselle	French
France	French24381	Finistere	French
France	SouthFrench3068	Lourdes	French
France	HGDP00512	..	French
France	French24120	Finistere	French
France	French23814	Nord	French
France	HGDP00511	..	French
France	French24124	Moselle	French
France	French24247	Cote_d'Armor	French
France	HGDP00514	..	French
France	HGDP00515	..	French
France	French24090	Cote_d'Armor	French
France	French24408	Seine-Maritime	French
France	French24433	Moselle	French
France	French24434	Moselle	French
France	French23830	Ille-et-Vilaine	French
France	French24437	Moselle	French
France	French24118	Cote_d'Or	French
France	SouthFrench4018	Dax	French
France	French24817	Aisne	French
France	French25068	Pas-de-Calais	French
France	HGDP00513	..	French
France	HGDP00527	..	French
France	HGDP00528	..	French
France	French24400	Finistere	French
France	HGDP00516	..	French
France	HGDP00517	..	French
France	SouthFrench3326	Lourdes	French
France	SouthFrench3947	Dax	French
France	French24076	Moselle	French
France	French24690	Pas-de-Calais	French
France	HGDP00522	..	French
France	French23812	Finistere	French
France	French23821	Pas-de-Calais	French
France	HGDP00525	..	French
France	French23833	Finistere	French
France	French23862	Pas-de-Calais	French
France	French23915	Seine-Maritime	French
France	HGDP00533	..	French
France	HGDP00534	..	French
France	HGDP00535	..	French
France	French24075	Moselle	French
France	HGDP00519	..	French
France	SouthFrench3951	Dax	French
France	HGDP00526	..	French
France	HGDP00523	..	French
France	HGDP00524	..	French
France	French23919	Yonne	French
France	French23989	Cote_d'Armor	French
France	French24061	Loire-Atlantique	French
France	HGDP00518	..	French
France	HGDP00537	..	French
France	HGDP00529	..	French
France	HGDP00531	..	French
France	HGDP00538	..	French
France	HGDP00539	..	French
France	HGDP00536	..	French
Greece	GREEKGRALPOP9	Thessaloniki	Greek
Greece	GREEKGRALPOP8	Thessaloniki	Greek
Greece	GREEKGRALPOP11	Thessaloniki	Greek
Greece	GREEKGRALPOP5	Thessaloniki	Greek
Greece	NA17377	..	Greek
Greece	GREEKGRALPOP14	Thessaloniki	Greek
Greece	GREEKGRALPOP10	Thessaloniki	Greek
Greece	NA17376	..	Greek
Greece	GREEKGRALPOP4	Thessaloniki	Greek
Greece	GREEKGRALPOP17	Thessaloniki	Greek
Greece	NA17374	..	Greek
Greece	GREEKGRALPOP3	Thessaloniki	Greek
Greece	GREEKGRALPOP12	Thessaloniki	Greek
Greece	GREEKGRALPOP13	Thessaloniki	Greek
Greece	GREEKGRALPOP18	Thessaloniki	Greek
Greece	NA17375	..	Greek
Greece	NA17372	..	Greek
Greece	NA17373	..	Greek
Greece	GREEKGRALPOP15	Thessaloniki	Greek
Greece	GREEKGRALPOP16	Thessaloniki	Greek
Hungary	HungarianE5	Budapest	Hungarian
Hungary	HungarianD1	Budapest	Hungarian
Hungary	HungarianC5	Budapest	Hungarian
Hungary	NA15199	..	Hungarian
Hungary	HungarianH3	Budapest	Hungarian
Hungary	hungary15	Budapest	Hungarian
Hungary	NA15201	..	Hungarian
Hungary	hungary2	Budapest	Hungarian
Hungary	NA15204	..	Hungarian
Hungary	NA15200	..	Hungarian
Hungary	hungary20	Budapest	Hungarian
Hungary	NA15208	..	Hungarian
Hungary	NA15202	..	Hungarian
Hungary	hungary7	Budapest	Hungarian
Hungary	NA15203	..	Hungarian
Hungary	hungary3	Budapest	Hungarian
Hungary	hungary6	Budapest	Hungarian
Hungary	NA15207	..	Hungarian
Hungary	NA15205	..	Hungarian
Hungary	NA15206	..	Hungarian
Iceland	NA15761	..	Icelandic
Iceland	NA15757	..	Icelandic
Iceland	NA15760	..	Icelandic
Iceland	NA15756	..	Icelandic
Iceland	NA15765	..	Icelandic
Iceland	NA15762	..	Icelandic
Iceland	NA15759	..	Icelandic
Iceland	NA15764	..	Icelandic
Iceland	NA15755	..	Icelandic
Iceland	NA15766	..	Icelandic
Iceland	NA15763	..	Icelandic
Iceland	NA15758	..	Icelandic
Italy	HGDP01147	..	Italian_North
Italy	HGDP01164	..	Italian_North
Italy	HGDP01162	..	Italian_North
Italy	ITS5	Salerno	Italian_South
Italy	HGDP01163	..	Italian_North
Italy	HGDP01156	..	Italian_North
Italy	HGDP01157	..	Italian_North
Italy	SR64	Siracusa	Sicilian
Italy	TP25	Trapani	Sicilian
Italy	SR60	Siracusa	Sicilian
Italy	ITS7	Crispiano	Italian_South
Italy	ITS4	Naples	Italian_South
Italy	BEL57	Belvedere_(Cosenza)	Italian_South
Italy	TP06	Trapani	Sicilian
Italy	TP05	Trapani	Sicilian
Italy	TP07	Trapani	Sicilian
Italy	HGDP01177	..	Italian_North
Italy	SR44	Siracusa	Sicilian
Italy	HGDP01151	..	Italian_North
Italy	HGDP01167	..	Italian_North
Italy	HGDP01161	..	Italian_North
Italy	HGDP01169	..	Italian_North
Italy	HGDP01155	..	Italian_North
Italy	HGDP01152	..	Italian_North
Italy	HGDP01168	..	Italian_North
Italy	HGDP01153	..	Italian_North
Italy	TP08	Trapani	Sicilian
Italy	HGDP01171	..	Italian_North
Italy	HGDP01166	..	Italian_North
Italy	SR23	Siracusa	Sicilian
Italy	HGDP01173	..	Italian_North
Italy	TP04	Trapani	Sicilian
Italy	HGDP01172	..	Italian_North
Italy	HGDP01174	..	Italian_North
Italy	SR48R	Siracusa	Sicilian
Lithuania	lithuania2	Kaunas	Lithuanian
Lithuania	lithuania9	Kaunas	Lithuanian
Lithuania	lithuania1	Kaunas	Lithuanian
Lithuania	LithuanianD1	Kaunas	Lithuanian
Lithuania	LithuanianF1	Kaunas	Lithuanian
Lithuania	lithuania3	Kaunas	Lithuanian
Lithuania	lithuania10	Kaunas	Lithuanian
Lithuania	LithuanianE2	Kaunas	Lithuanian
Lithuania	LithuanianA1	Kaunas	Lithuanian
Lithuania	lithuania8	Kaunas	Lithuanian
Malta	Malta2AM91	La_Valetta	Maltese
Malta	Malta16AM91	La_Valetta	Maltese
Malta	Malta17AM91	La_Valetta	Maltese
Malta	Malta8AM91	La_Valetta	Maltese
Malta	Malta4AM91	La_Valetta	Maltese
Malta	Malta7AM91	La_Valetta	Maltese
Malta	Malta15AM91	La_Valetta	Maltese
Malta	Malta12AM91	La_Valetta	Maltese
Mordovia	Mordovians27	Saransk_in_Republic_of_Mordova	Mordovian
Mordovia	Mordovians22	Saransk_in_Republic_of_Mordova	Mordovian
Mordovia	Mordovians32	Saransk_in_Republic_of_Mordova	Mordovian
Mordovia	Mordovians30	Saransk_in_Republic_of_Mordova	Mordovian
Mordovia	Mordovians31	Saransk_in_Republic_of_Mordova	Mordovian
Mordovia	Mordovians5	Saransk_in_Republic_of_Mordova	Mordovian
Mordovia	Mordovians28	Saransk_in_Republic_of_Mordova	Mordovian
Mordovia	Mordovians1	Saransk_in_Republic_of_Mordova	Mordovian
Mordovia	Mordovians17	Saransk_in_Republic_of_Mordova	Mordovian
Mordovia	Mordovians4	Saransk_in_Republic_of_Mordova	Mordovian
Norway	NOR101	Bergen	Norwegian
Norway	NOR106	Bergen	Norwegian
Norway	NOR148	Bergen	Norwegian
Norway	NOR108	Bergen	Norwegian
Norway	NOR109	Bergen	Norwegian
Norway	NOR111	Bergen	Norwegian
Norway	NOR107	Bergen	Norwegian
Norway	NOR124	Bergen	Norwegian
Norway	NOR126	Bergen	Norwegian
Norway	NOR146	Bergen	Norwegian
Norway	NOR119	Bergen	Norwegian
Orkney	HGDP00808	Orkney_Islands	Orcadian
Orkney	HGDP00807	Orkney_Islands	Orcadian
Orkney	HGDP00803	Orkney_Islands	Orcadian
Orkney	HGDP00806	Orkney_Islands	Orcadian
Orkney	HGDP00799	Orkney_Islands	Orcadian
Orkney	HGDP00810	Orkney_Islands	Orcadian
Orkney	HGDP00805	Orkney_Islands	Orcadian
Orkney	HGDP00802	Orkney_Islands	Orcadian
Orkney	HGDP00797	Orkney_Islands	Orcadian
Orkney	HGDP00800	Orkney_Islands	Orcadian
Orkney	HGDP00796	Orkney_Islands	Orcadian
Orkney	HGDP00798	Orkney_Islands	Orcadian
Orkney	HGDP00794	Orkney_Islands	Orcadian
Romania	G428	Gorj_county,_Tismana_village	Romanian
Romania	A362	Apuseni_mountains,_Horea_village	Romanian
Romania	G408	Gorj_county,_Tismana_village	Romanian
Romania	A343	Apuseni_mountains,_Horea_village	Romanian
Romania	G429	Gorj_county,_Tismana_village	Romanian
Romania	G421	Gorj_county,_Tismana_village	Romanian
Romania	A306	Apuseni_mountains,_Horea_village	Romanian
Romania	A374	Apuseni_mountains,_Horea_village	Romanian
Romania	G434	Gorj_county,_Tismana_village	Romanian
Romania	A325	Apuseni_mountains,_Horea_village	Romanian
Russia	HGDP00892	Vologda_Administrative_Region	Russian
Russia	HGDP00891	Vologda_Administrative_Region	Russian
Russia	HGDP00902	Vologda_Administrative_Region	Russian
Russia	HGDP00879	Vologda_Administrative_Region	Russian
Russia	HGDP00889	Vologda_Administrative_Region	Russian
Russia	UkrBel618	Belgorod	Ukrainian
Russia	HGDP00882	Vologda_Administrative_Region	Russian
Russia	HGDP00880	Vologda_Administrative_Region	Russian
Russia	HGDP00890	Vologda_Administrative_Region	Russian
Russia	HGDP00888	Vologda_Administrative_Region	Russian
Russia	HGDP00893	Vologda_Administrative_Region	Russian
Russia	HGDP00903	Vologda_Administrative_Region	Russian
Russia	HGDP00901	Vologda_Administrative_Region	Russian
Russia	UkrBel733	Belgorod	Ukrainian
Russia	HGDP00883	Vologda_Administrative_Region	Russian
Russia	UkrBel620	Belgorod	Ukrainian
Russia	UkrBel614	Belgorod	Ukrainian
Russia	HGDP00900	Vologda_Administrative_Region	Russian
Russia	HGDP00887	Vologda_Administrative_Region	Russian
Russia	HGDP00884	Vologda_Administrative_Region	Russian
Russia	UkrBel622	Belgorod	Ukrainian
Russia	HGDP00895	Vologda_Administrative_Region	Russian
Russia	HGDP00896	Vologda_Administrative_Region	Russian
Russia	HGDP00894	Vologda_Administrative_Region	Russian
Russia	HGDP00899	Vologda_Administrative_Region	Russian
Russia	UkrBel736	Belgorod	Ukrainian
Russia	HGDP00897	Vologda_Administrative_Region	Russian
Russia	HGDP00898	Vologda_Administrative_Region	Russian
Sardinia	HGDP01077	..	Sardinian
Sardinia	HGDP01078	..	Sardinian
Sardinia	HGDP01079	..	Sardinian
Sardinia	HGDP00668	..	Sardinian
Sardinia	HGDP01076	..	Sardinian
Sardinia	HGDP00667	..	Sardinian
Sardinia	HGDP01062	..	Sardinian
Sardinia	HGDP01074	..	Sardinian
Sardinia	HGDP01075	..	Sardinian
Sardinia	HGDP00670	..	Sardinian
Sardinia	HGDP01068	..	Sardinian
Sardinia	HGDP00671	..	Sardinian
Sardinia	HGDP00672	..	Sardinian
Sardinia	HGDP00666	..	Sardinian
Sardinia	HGDP00673	..	Sardinian
Sardinia	HGDP01071	..	Sardinian
Sardinia	HGDP01073	..	Sardinian
Sardinia	HGDP00669	..	Sardinian
Sardinia	HGDP01070	..	Sardinian
Sardinia	HGDP00674	..	Sardinian
Sardinia	HGDP01063	..	Sardinian
Sardinia	HGDP01064	..	Sardinian
Sardinia	HGDP01065	..	Sardinian
Sardinia	HGDP01069	..	Sardinian
Sardinia	HGDP01072	..	Sardinian
Sardinia	HGDP01066	..	Sardinian
Sardinia	HGDP01067	..	Sardinian
SBasque	HGDP01367	..	Basque
SBasque	BAS33	Tolosa	Basque
SBasque	HGDP01366	..	Basque
SBasque	BAS35	Tolosa	Basque
SBasque	BAS31	Tolosa	Basque
SBasque	BAS32	Tolosa	Basque
SBasque	HGDP01357	..	Basque
SBasque	HGDP01365	..	Basque
SBasque	HGDP01364	..	Basque
SBasque	HGDP01371	..	Basque
SBasque	HGDP01379	..	Basque
SBasque	HGDP01370	..	Basque
SBasque	HGDP01359	..	Basque
SBasque	BAS30	Tolosa	Basque
SBasque	HGDP01380	..	Basque
SBasque	HGDP01363	..	Basque
SBasque	HGDP01378	..	Basque
SBasque	HGDP01360	..	Basque
SBasque	HGDP01368	..	Basque
SBasque	HGDP01358	..	Basque
SBasque	HGDP01373	..	Basque
SBasque	BAS27	Tolosa	Basque
SBasque	BAS28	Tolosa	Basque
SBasque	HGDP01362	..	Basque
SBasque	HGDP01374	..	Basque
SBasque	HGDP01375	..	Basque
SBasque	BAS25	Tolosa	Basque
SBasque	BAS22	Tolosa	Basque
SBasque	HGDP01377	..	Basque
Scotland	HG00105	Argyll_and_Bute	Scottish
Scotland	HG00106	Argyll_and_Bute	Scottish
Scotland	HG00104	Argyll_and_Bute	Scottish
Scotland	HG00103	Argyll_and_Bute	Scottish
Spain	HG01617	Murcia	Murcian
Spain	HG01606	Valencian_Community,_ValÃ¨ncia	Valencian
Spain	HG01607	Valencian_Community,_ValÃ¨ncia	Valencian
Spain	HG01615	Belearic_Islands	Balearic
Spain	HG01675	Aragon	Aragonese
Spain	HG01676	Aragon	Aragonese
Spain	HG01608	Valencian_Community,_ValÃ¨ncia	Valencian
Spain	HG01613	Belearic_Islands	Balearic
Spain	HG01618	Murcia	Murcian
Spain	HG01500	Castilla_y_Leon	Leonese
Spain	HG01678	Aragon	Aragonese
Spain	HG01536	Catalonia	Catalonian
Spain	HG01537	Catalonia	Catalonian
Spain	HG01605	Valencian_Community,_ValÃ¨ncia	Valencian
Spain	HG02238	Castilla_la_Mancha	Manchego
Spain	HG01700	Pais_Vasco	Spanish_North
Spain	HG01702	Pais_Vasco	Spanish_North
Spain	HG01510	Extremadura	Extremaduran
Spain	HG01704	Galicia	Galician
Spain	HG01705	Galicia	Galician
Spain	HG01707	Galicia	Galician
Spain	HG01680	Cantabria	Spanish
Spain	HG01682	Aragon	Aragonese
Spain	HG01501	Castilla_y_Leon	Leonese
Spain	HG01503	Castilla_la_Mancha	Manchego
Spain	HG01530	Extremadura	Extremaduran
Spain	HG01773	Valencian_Community,_ValÃ¨ncia	Valencian
Spain	HG01699	Murcia	Murcian
Spain	HG01507	Castilla_y_Leon	Leonese
Spain	HG01509	Extremadura	Extremaduran
Spain	HG01626	Belearic_Islands	Balearic
Spain	HG01673	Aragon	Aragonese
Spain	HG01512	Cantabria	Spanish
Spain	HG01513	Cantabria	Spanish
Spain	HG01746	Castilla_la_Mancha	Manchego
Spain	HG01747	Castilla_la_Mancha	Manchego
Spain	HG01684	Aragon	Aragonese
Spain	HG01528	Extremadura	Extremaduran
Spain	HG01686	Galicia	Galician
Spain	HG01504	Castilla_la_Mancha	Manchego
Spain	HG02220	Catalonia	Catalonian
Spain	HG01695	Canary_Islands	Canary_Islander
Spain	HG01697	Murcia	Murcian
Spain	HG01625	Belearic_Islands	Balearic
Spain	HG01516	Pais_Vasco	Spanish_North
Spain	HG01761	Catalonia	Catalonian
Spain	HG01685	Galicia	Galician
Spain	HG01679	Cantabria	Spanish
Spain	HG01770	Cantabria	Spanish
Spain	HG01506	Castilla_y_Leon	Leonese
Spain	HG01623	Andalucia	Andalucian
Spain	HG01762	Catalonia	Catalonian
Spain	HG01515	Pais_Vasco	Spanish_North
Spain	HG01620	Andalucia	Andalucian
Spain	HG01518	Pais_Vasco	Spanish_North
Spain	HG01624	Andalucia	Andalucian
Spain	HG01619	Andalucia	Andalucian
Spain	HG01527	Extremadura	Extremaduran
Spain	HG01694	Canary_Islands	Canary_Islander
Spain	HG01524	Castilla_y_Leon	Leonese
Ukraine	UkrLv228	Lviv	Ukrainian
Ukraine	UkrLv237	Lviv	Ukrainian
Ukraine	UkrLv240	Lviv	Ukrainian
