## Supplementary material for "Bone adhered soil as a source of target and environmental DNA and proteins": Supplemtary_Table_S6

### Sheet: Whole genomes
Species	Taxonomic ID	Nucleotide ID
Rattus rattus	10117	GCF_011064425.1
Apodemus sylvaticus	10129	GCF_947179515.1
Trichuris trichiura	36087	GCA_037903355.1
Ascaris lumbricoides	6252	GCA_015227635.1
Homo sapiens	9606	GCF_000001405.13
Canis lupus	9612	GCF_000002285.5
Bos taurus	9913	GCF_002263795.3
Ovis aries	9940	GCF_016772045.2

### Sheet: Mitochondrial_Reference
Genus	Species	Taxonomic ID	Nucleotide ID
Diplonevra	Diplonevra_funebris	1003495	NC_056115.1
Diplonevra	Diplonevra_peregrina	1003499	NC_056116.1
Rattus	Rattus_leucopus	10115	NC_014855.1
Rattus	Rattus_norvegicus	10116	AC_000022.2
Rattus	Rattus_norvegicus	10116	NC_001665.2
Rattus	Rattus_rattus	10117	NC_012374.1
Rattus	Rattus_fuscipes	10119	NC_014867.1
Rattus	Rattus_sordidus	10120	NC_014871.1
Rattus	Rattus_tunneyi	10121	NC_014861.1
Rattus	Rattus_villosissimus	10122	NC_014864.1
Apodemus	Apodemus_sylvaticus	10129	NC_049122.1
Hydrotaea	Hydrotaea_ignava	1073095	NC_037195.1
Homo	Homo_heidelbergensis	1425170	NC_023100.1
Litoditis	Litoditis_aff._marina_PmI	1656229	NC_027694.1
Litoditis	Litoditis_aff._marina_PmII	1656230	NC_027695.1
Litoditis	Litoditis_aff._marina_PmIII	1656231	NC_027696.1
Litoditis	Litoditis_aff._marina_PmIV	1656232	NC_027697.1
Canis	Canis_lupaster	1707807	NC_027956.1
Hydrotaea	Hydrotaea_chalcogaster	1816462	NC_041089.1
Ascaris	Ascaris_ovis	1885273	NC_036666.1
Sancassania	Sancassania_berlesei	2527844	NC_024637.1
Aporrectodea	Aporrectodea_rosea	27389	NC_046733.1
Rattus	Rattus_hoogerwerfi	2739836	NC_049040.1
Rattus	Rattus_korinchi	2739837	NC_049042.1
Rattus	Rattus_sp._NH_2147	2739838	NC_049041.1
Bos	Bos_frontalis	30520	NC_036020.1
Bos	Bos_grunniens	30521	NC_006380.3
Ovis	Ovis_ammon	30527	NC_020656.1
Canis	Canis_simensis	32534	NC_062616.1
Rattus	Rattus_exulans	34854	NC_012389.1
Rattus	Rattus_tanezumi	35732	NC_011638.1
Trichuris	Trichuris_trichiura	36087	NC_017750.1
Ovis	Ovis_canadensis	37174	NC_015889.1
Apodemus	Apodemus_agrarius	39030	NC_016428.1
Canis	Canis_rufus	45781	NC_062617.1
Anser	Anser_albifrons	50365	NC_004539.1
Ovis	Ovis_vignei	59896	NC_026064.1
Ascaris	Ascaris_lumbricoides	6252	NC_016198.1
Ascaris	Ascaris_suum	6253	NC_001327.1
Canis	Canis_aureus	68724	NC_067757.1
Trichuris	Trichuris_suis	68888	NC_017747.1
Rattus	Rattus_andamanensis	69077	NC_046686.1
Trichuris	Trichuris_muris	70415	NC_028621.1
Bos	Bos_mutus	72004	NC_025563.1
Rattus	Rattus_baluensis	83753	NC_035621.1
Rattus	Rattus_tiomanicus	83755	NC_029888.1
Anser	Anser_anser	8843	NC_011196.1
Anser	Anser_cygnoides	8845	NC_023832.1
Anser	Anser_indicus	8846	NC_025654.1
Trichuris	Trichuris_ovis	93034	NC_018597.1
Homo	Homo_sapiens	9606	NC_012920.1
Canis	Canis_lupus	9612	NC_008092.1
Canis	Canis_latrans	9614	NC_008093.1
Bos	Bos_gaurus	9904	NC_024818.1
Bos	Bos_javanicus	9906	NC_012706.1
Bos	Bos_primigenius	9909	NC_013996.1
Bos	Bos_taurus	9913	NC_006853.1
Bos	Bos_indicus	9915	NC_005971.1
Ovis	Ovis_aries	9940	NC_001941.1
Ovis	Ovis_dalli	9943	NC_039432.1
